# Preprinting the COVID-19 pandemic

**DOI:** 10.1101/2020.05.22.111294

**Authors:** Nicholas Fraser, Liam Brierley, Gautam Dey, Jessica K Polka, Máté Pálfy, Federico Nanni, Jonathon Alexis Coates

## Abstract

The world continues to face a life-threatening viral pandemic. The virus underlying the COVID-19 disease, SARS-CoV-2, has caused over 98 million confirmed cases and 2.2 million deaths since January 2020. Although the most recent respiratory viral pandemic swept the globe only a decade ago, the way science operates and responds to current events has experienced a paradigm shift in the interim. The scientific community has responded rapidly to the COVID-19 pandemic, releasing over 125,000 COVID-19 related scientific articles within 10 months of the first confirmed case, of which more than 30,000 were hosted by preprint servers. We focused our analysis on bioRxiv and medRxiv, two growing preprint servers for biomedical research, investigating the attributes of COVID-19 preprints, their access and usage rates, as well as characteristics of their propagation on online platforms. Our data provides evidence for increased scientific and public engagement with preprints related to COVID-19 (COVID-19 preprints are accessed more, cited more, and shared more on various online platforms than non-COVID-19 preprints), as well as changes in the use of preprints by journalists and policymakers. We also find evidence for changes in preprinting and publishing behaviour: COVID-19 preprints are shorter and reviewed faster. Our results highlight the unprecedented role of preprints and preprint servers in the dissemination of COVID-19 science, and the impact of the pandemic on the scientific communication landscape.
