## Supplementary material for "Preprinting the COVID-19 pandemic": Supp Table 1

### Sheet: Supp Table 1 - descriptive stat
variable	biorxiv.COVID-19 preprints	medrxiv.COVID-19 preprints	biorxiv.non-COVID-19 preprints	medrxiv.non-COVID-19 preprints
n	2333	7899	30352	3919
screening time (days)	1 (1)	3 (2)	1 (1)	3 (2)
no. authors	8 (10)	6 (8)	6 (5)	7 (7)
no. versions	1 (1)	1 (1)	1 (0)	1 (0)
word count	3695 (2433.25)	-	5427 (2790)	-
reference count	37 (28)	-	53 (31)	-
abstract views	2820 (3826)	1837 (2524.75)	754 (575)	512 (386.75)
pdf downloads	871 (1531)	681 (1269.25)	198 (214)	184 (175)
citations	1 (6)	1 (3)	0 (0)	0 (0)
tweets	19 (42)	8 (22)	7 (14)	2 (4)
news articles	0 (1)	0 (1)	0 (0)	0 (0)
blogs	0 (0)	0 (0)	0 (0)	0 (0)
wikipedia articles	0 (0)	0 (0)	0 (0)	0 (0)
comments	0 (0)	0 (0)	0 (0)	0 (0)
