## Supplementary material for "Preprinting the COVID-19 pandemic": Supp Table 4

### Sheet: Sheet1
	COVID-19 preprints		non-COVID-19 preprints
institution_match_country_code	First-time	Previous	First-time	Previous	Chisq	adj.p
US	1347 (74%)	473 (26%)	5009 (61.2%)	3169 (38.8%)	104.138	2.84e-23
GB	556 (82.1%)	121 (17.9%)	1578 (63.9%)	891 (36.1%)	79.952	5.76e-18
DE	126 (81.8%)	28 (18.2%)	576 (62.7%)	343 (37.3%)	20.5256	8.82e-05
IN	195 (85.9%)	32 (14.1%)	258 (69.5%)	113 (30.5%)	19.6433	0.00014
FR	111 (79.9%)	28 (20.1%)	429 (62.3%)	260 (37.7%)	15.014	0.0016
CA	154 (81.1%)	36 (18.9%)	558 (67.4%)	270 (32.6%)	13.0767	0.00448
IT	124 (93.2%)	9 (6.8%)	175 (78.1%)	49 (21.9%)	12.9104	0.0049
CN	538 (78.4%)	148 (21.6%)	744 (72%)	290 (28%)	8.7634	0.046
NL	59 (85.5%)	10 (14.5%)	252 (67.9%)	119 (32.1%)	7.85181	0.0762
BR	150 (95.5%)	7 (4.5%)	231 (87.2%)	34 (12.8%)	6.9516	0.126
AU	116 (82.3%)	25 (17.7%)	518 (71.2%)	210 (28.8%)	6.8448	0.133
ES	69 (84.1%)	13 (15.9%)	176 (72.1%)	68 (27.9%)	4.12332	0.634
CH	49 (68.1%)	23 (31.9%)	262 (58.5%)	186 (41.5%)	1.98356	1
JP	82 (84.5%)	15 (15.5%)	453 (76.4%)	140 (23.6%)	2.72469	1
SE	52 (77.6%)	15 (22.4%)	227 (72.3%)	87 (27.7%)	0.548631	1
